# Phylogenomic analysis of *Clostridium perfringens* identifies isogenic strains in gastroenteritis outbreaks, and novel virulence-related features

**DOI:** 10.1101/670448

**Authors:** Raymond Kiu, Shabhonam Caim, Derek Pickard, Anais Painset, Craig Swift, Gordon Dougan, Alison E Mather, Corinne Amar, Lindsay J Hall

**Author notes:** **Corresponding author**, Lindsay J Hall.

## Abstract

*Clostridium perfringens* is a major enteric pathogen known to cause gastroenteritis in human adults. Although major outbreak cases are frequently reported, limited Whole Genome Sequencing (WGS) based studies have been performed to understand the genomic epidemiology and virulence gene content of *C. perfringens*-associated outbreak strains. We performed both genomic and phylogenetic analysis on 109 *C. perfringens* strains (human and food) isolated from disease cases in England and Wales between 2011-2017. Initial findings highlighted the enhanced discriminatory power of WGS in profiling outbreak *C. perfringens* strains, when compared to the current Public Health England referencing laboratory technique of Fluorescent Amplified Fragment Length Polymorphism (fAFLP). Further analysis identified that isogenic *C. perfringens* strains were associated with nine distinct care home-associated outbreaks over the course of a 5-year interval, indicating a potential common source linked to these outbreaks or transmission over time and space. As expected the enterotoxin CPE gene was encoded in all but 4 isolates (96.4%; 105/109), with virulence plasmids encoding *cpe* (particularly pCPF5603- and pCPF4969-family plasmids) extensively distributed (82.6%;90/109). Genes encoding accessory virulence factors, such as beta-2 toxin, were commonly detected (46.7%; 50/109), and genes encoding phage proteins were also frequently identified, with additional analysis indicating their contribution to increased virulence determinants within the genomes of gastroenteritis-associated *C. perfringens*. Overall this large-scale genomic study of gastroenteritis-associated *C. perfringens* suggested that 3 major sub-types underlie these outbreaks: strains carrying (1) pCPF5603 plasmid, (2) pCPF4969 plasmid, and (3) strains carrying *cpe* on transposable element Tn*5565*(usually integrated into chromosome). Our findings indicate that further studies will be required to fully probe this enteric pathogen, particularly in relation to developing intervention and prevention strategies to reduce food poisoning disease burden in vulnerable patients, such as the elderly.
