## Supplementary Table 7 for "Phylogenomic analysis of *Clostridium perfringens* identifies isogenic strains in gastroenteritis outbreaks, and novel virulence-related features"

### Sheet: snp-dists.sublineage
Table S7. Pair-wise SNP distance among isolates from 9 outbreaks during 2013-2017.
	PH016	PH018	PH019	PH030	PH031	PH052	PH053	PH073	PH074	PH075	PH076	PH077	PH079	PH096	PH097	PH098	PH101	PH103
PH016	0	9	6	19	17	21	17	29	23	25	23	25	61	39	54	22	25	52
PH018	9	0	7	20	18	22	18	30	24	26	24	26	62	40	55	23	26	53
PH019	6	7	0	17	15	19	15	27	21	23	21	23	59	37	52	20	23	50
PH030	19	20	17	0	2	20	16	16	10	12	10	12	50	28	43	11	14	41
PH031	17	18	15	2	0	18	14	14	8	10	8	10	48	26	41	9	12	39
PH052	21	22	19	20	18	0	6	30	24	26	24	26	62	40	55	23	26	53
PH053	17	18	15	16	14	6	0	26	20	22	20	22	58	36	51	19	22	49
PH073	29	30	27	16	14	30	26	0	20	4	20	6	56	38	53	21	24	51
PH074	23	24	21	10	8	24	20	20	0	16	6	16	54	32	47	15	18	45
PH075	25	26	23	12	10	26	22	4	16	0	16	2	52	34	49	17	20	47
PH076	23	24	21	10	8	24	20	20	6	16	0	16	54	32	47	15	18	45
PH077	25	26	23	12	10	26	22	6	16	2	16	0	52	34	49	17	20	47
PH079	61	62	59	50	48	62	58	56	54	52	54	52	0	54	77	53	54	45
PH096	39	40	37	28	26	40	36	38	32	34	32	34	54	0	55	31	32	45
PH097	54	55	52	43	41	55	51	53	47	49	47	49	77	55	0	46	47	68
PH098	22	23	20	11	9	23	19	21	15	17	15	17	53	31	46	0	17	44
PH101	25	26	23	14	12	26	22	24	18	20	18	20	54	32	47	17	0	45
PH103	52	53	50	41	39	53	49	51	45	47	45	47	45	45	68	44	45	0
