## Supplementary Table 8 for "Phylogenomic analysis of *Clostridium perfringens* identifies isogenic strains in gastroenteritis outbreaks, and novel virulence-related features"

### Sheet: lineage4.snp.aln.snp_sites.aln.
Table S8. Pair-wise SNP distance among FP isolates within lineage VII. Colour-coded cells represent individual outbreaks.
	PH014	PH091	PH092	PH095	PH035	PH036	PH037	PH039	PH040	PH041	PH042	PH043	PH044	PH046	PH047	PH048	PH154	PH155	PH056	PH057	PH058	PH059	PH060	PH061	PH062	PH063	PH065	PH066	PH067	PH068	PH143
PH014	0	14	6	10	1038	1037	1037	1039	1038	1039	1040	1039	1040	1040	1039	1038	1037	1040	1463	1463	1464	1464	1464	1462	1462	1462	1462	1463	1462	1463	1641
PH091	14	0	12	16	1044	1043	1043	1045	1044	1045	1046	1045	1046	1046	1045	1044	1043	1046	1469	1469	1470	1470	1470	1468	1468	1468	1468	1469	1468	1469	1647
PH092	6	12	0	8	1036	1035	1035	1037	1036	1037	1038	1037	1038	1038	1037	1036	1035	1038	1461	1461	1462	1462	1462	1460	1460	1460	1460	1461	1460	1461	1639
PH095	10	16	8	0	1040	1039	1039	1041	1040	1041	1042	1041	1042	1042	1041	1040	1039	1042	1465	1465	1466	1466	1466	1464	1464	1464	1464	1465	1464	1465	1643
PH035	1038	1044	1036	1040	0	1	1	3	2	1	4	3	4	2	1	0	1	4	1445	1445	1446	1446	1446	1444	1444	1444	1444	1445	1444	1445	1601
PH036	1037	1043	1035	1039	1	0	0	2	1	2	3	2	3	3	2	1	0	3	1444	1444	1445	1445	1445	1443	1443	1443	1443	1444	1443	1444	1600
PH037	1037	1043	1035	1039	1	0	0	2	1	2	3	2	3	3	2	1	0	3	1444	1444	1445	1445	1445	1443	1443	1443	1443	1444	1443	1444	1600
PH039	1039	1045	1037	1041	3	2	2	0	3	4	5	4	5	5	4	3	2	5	1446	1446	1447	1447	1447	1445	1445	1445	1445	1446	1445	1446	1602
PH040	1038	1044	1036	1040	2	1	1	3	0	3	4	3	4	4	3	2	1	4	1445	1445	1446	1446	1446	1444	1444	1444	1444	1445	1444	1445	1601
PH041	1039	1045	1037	1041	1	2	2	4	3	0	5	4	5	3	2	1	2	5	1446	1446	1447	1447	1447	1445	1445	1445	1445	1446	1445	1446	1602
PH042	1040	1046	1038	1042	4	3	3	5	4	5	0	5	6	6	5	4	3	6	1447	1447	1448	1448	1448	1446	1446	1446	1446	1447	1446	1447	1603
PH043	1039	1045	1037	1041	3	2	2	4	3	4	5	0	5	5	4	3	2	5	1446	1446	1447	1447	1447	1445	1445	1445	1445	1446	1445	1446	1602
PH044	1040	1046	1038	1042	4	3	3	5	4	5	6	5	0	6	5	4	3	2	1447	1447	1448	1448	1448	1446	1446	1446	1446	1447	1446	1447	1603
PH046	1040	1046	1038	1042	2	3	3	5	4	3	6	5	6	0	3	2	3	6	1447	1447	1448	1448	1448	1446	1446	1446	1446	1447	1446	1447	1603
PH047	1039	1045	1037	1041	1	2	2	4	3	2	5	4	5	3	0	1	2	5	1446	1446	1447	1447	1447	1445	1445	1445	1445	1446	1445	1446	1602
PH048	1038	1044	1036	1040	0	1	1	3	2	1	4	3	4	2	1	0	1	4	1445	1445	1446	1446	1446	1444	1444	1444	1444	1445	1444	1445	1601
PH154	1037	1043	1035	1039	1	0	0	2	1	2	3	2	3	3	2	1	0	3	1444	1444	1445	1445	1445	1443	1443	1443	1443	1444	1443	1444	1600
PH155	1040	1046	1038	1042	4	3	3	5	4	5	6	5	2	6	5	4	3	0	1447	1447	1448	1448	1448	1446	1446	1446	1446	1447	1446	1447	1603
PH056	1463	1469	1461	1465	1445	1444	1444	1446	1445	1446	1447	1446	1447	1447	1446	1445	1444	1447	0	2	3	3	3	1	1	1	1	2	1	2	959
PH057	1463	1469	1461	1465	1445	1444	1444	1446	1445	1446	1447	1446	1447	1447	1446	1445	1444	1447	2	0	3	3	3	1	1	1	1	2	1	2	959
PH058	1464	1470	1462	1466	1446	1445	1445	1447	1446	1447	1448	1447	1448	1448	1447	1446	1445	1448	3	3	0	4	4	2	2	2	2	3	2	3	960
PH059	1464	1470	1462	1466	1446	1445	1445	1447	1446	1447	1448	1447	1448	1448	1447	1446	1445	1448	3	3	4	0	4	2	2	2	2	3	2	3	960
PH060	1464	1470	1462	1466	1446	1445	1445	1447	1446	1447	1448	1447	1448	1448	1447	1446	1445	1448	3	3	4	4	0	2	2	2	2	3	2	3	960
PH061	1462	1468	1460	1464	1444	1443	1443	1445	1444	1445	1446	1445	1446	1446	1445	1444	1443	1446	1	1	2	2	2	0	0	0	0	1	0	1	958
PH062	1462	1468	1460	1464	1444	1443	1443	1445	1444	1445	1446	1445	1446	1446	1445	1444	1443	1446	1	1	2	2	2	0	0	0	0	1	0	1	958
PH063	1462	1468	1460	1464	1444	1443	1443	1445	1444	1445	1446	1445	1446	1446	1445	1444	1443	1446	1	1	2	2	2	0	0	0	0	1	0	1	958
PH065	1462	1468	1460	1464	1444	1443	1443	1445	1444	1445	1446	1445	1446	1446	1445	1444	1443	1446	1	1	2	2	2	0	0	0	0	1	0	1	958
PH066	1463	1469	1461	1465	1445	1444	1444	1446	1445	1446	1447	1446	1447	1447	1446	1445	1444	1447	2	2	3	3	3	1	1	1	1	0	1	2	959
PH067	1462	1468	1460	1464	1444	1443	1443	1445	1444	1445	1446	1445	1446	1446	1445	1444	1443	1446	1	1	2	2	2	0	0	0	0	1	0	1	958
PH068	1463	1469	1461	1465	1445	1444	1444	1446	1445	1446	1447	1446	1447	1447	1446	1445	1444	1447	2	2	3	3	3	1	1	1	1	2	1	0	959
PH143	1641	1647	1639	1643	1601	1600	1600	1602	1601	1602	1603	1602	1603	1603	1602	1601	1600	1603	959	959	960	960	960	958	958	958	958	959	958	959	0
