## Supplementary Table 11 for "Phylogenomic analysis of *Clostridium perfringens* identifies isogenic strains in gastroenteritis outbreaks, and novel virulence-related features"

### Sheet: Sheet1
Table S11. Comparison of subset-specific accessory genes based on EggNog annotations: CH vs FP
FP-specific accessory genes	COG category	CH-specific accessory genes	COG category
Regulatory DnaK co-chaperone. Direct interaction between DnaK and DjlA is needed for the induction of the wcaABCDE operon, involved in the synthesis of a colanic acid polysaccharide capsule, possibly through activation of the RcsB RcsC phosphotransfer signaling pathway. The colanic acid capsule may help the bacterium survive conditions outside the host (By similarity)	O	restriction modification system DNA specificity	V
hydrolase, family 25	M	NA	S
toxin secretion phage lysis holin	S	Inherit from COG: peptidase'	M
HNH endonuclease	V	NA	S
Cell wall anchor domain protein	M	NA	S
serine threonine protein kinase	T	TRANSCRIPTIONal	K
Plays a major role in protein secretion by helping the post-translocational extracellular folding of several secreted proteins (By similarity)	O	PTS System	G
EA59 protein	S	PTS System	G
NA	S	PTS system, galactitol-specific IIc component	G
NA	S	PTS system, galactitol-specific IIc component	G
response regulator	T	NA	S
Histidine kinase	T	NA	S
NA	S	ribonuclease	S
Histidine kinase	T	Toxic component of a toxin-antitoxin (TA) module. A stable (half-life 27.6 minutes) endoribonuclease that in the absence of cognate antitoxin RnlB causes generalized RNA degradation. Degrades late enterobacteria phage T4 mRNAs, protecting the host against T4 reproduction. Activity is inhibited by cognate antitoxin RnlB and by enterobacteria phage T4 protein Dmd. Targets cyaA mRNA	A
cell division protein FtsK	D	NA	S
transposase	L	phage protein	S
Mor transcription activator family	S
