## Supplementary Table 12 for "Phylogenomic analysis of *Clostridium perfringens* identifies isogenic strains in gastroenteritis outbreaks, and novel virulence-related features"

### Sheet: FP-outbreaks
Table S4. Comparison of accessory genes - FP outbreaks. NA: not available										Table S12. Accessory genes specific to each FP outbreaks
Outbreak 1	COG	Outbreak 2	COG	Outbreak 3	COG	Outbreak 4	COG	Outbreak 7	COG	Outbreak 8	COG	Outbreak 9	COG	Outbreak 10	COG	Outbreak 12	COG
NA	S	HTH_XRE	K	transferase, hexapeptide	S	NAD NADP octopine nopaline dehydrogenase	C	Phage major capsid protein	S	Integrase	L	Cysteine desulfurase	E	Phage minor structural protein	M	NA	S
NLP P60 protein	T	toxin-antitoxin system, antitoxin component, Xre family	S	polysaccharide biosynthesis protein	M	glycosyltransferase	S	Phage tail tape measure protein, tp901 family	S	integrase family	L	Domain of unknown function (DUF1832)	S	tail component	S	Protein of unknown function (DUF2089)	S
Type I site-specific deoxyribonuclease	V	phage regulatory protein, rha family	K	Glycosyl transferase, family 2	M	serine acetyltransferase	E	tail component	S	Transposase C	L	DNA sulfur modification protein DndD	L	Tape measure protein	S	n-acetylmuramoyl-l-alanine amidase	M
Competence protein	U	Hypothetical protein (DUF2513)	S	Glycosyl transferase, family 2	M	Polysaccharide Biosynthesis Protein	M	Phage minor structural protein	M	Glycoside hydrolase family 2 TIM barrel	G	(phospho)adenosine phosphosulfate reductase	E, H	NA	S	NA	S
Competence protein	U	phage-type endonuclease	L	Glycosyl transferase, wecb taga cpsf family	M	NA	S	Cytosine-specific methyltransferase	L	phage major tail protein, phi13 family	S	DNA sulfur modification protein DndB	S	Pfam:DUF646	S	NA	S
Type I restriction modification DNA specificity domain	V	phage protein	L	Glycosyltransferase, group 1 family protein	M	glycosyl transferase group 1	M	SCCmec staphylococcal cassette region, isolate CMFT106	L	Phage major capsid protein	S	NA	S	Inherit from NOG: Major head protein	S	Phage minor structural protein	M
restriction modification system DNA specificity domain	V	endodeoxyribonuclease RusA	L	Glycosyl transferases group 1	M	glycosyltransferase	S	Resolvase	L	Terminase, large subunit	L	NA	S	NA	S	Phage tail tape measure protein	S
recombinase (Phage integrase family)	L	NA	S	Nad-dependent epimerase dehydratase	M	glycosyltransferase	S	NA	S	Inherit from NOG: HNH endonuclease	V	NA	S	head morphogenesis protein, SPP1 gp7	T	phage major tail protein, phi13 family	S
restriction modification system DNA specificity domain	V	NA	S	NA	S	oligosaccharide biosynthesis protein Alg14 like protein	M	Transposase	L	NA	S	Conserved Protein	S	Phage Portal Protein	S	phage major capsid protein, HK97 family	S
NA	S	D12 class N6 adenine-specific DNA methyltransferase	L	Gdp-mannose 4,6-dehydratase	M	NA	S	polysaccharide biosynthesis protein	M	NA	S	NA	S	phage protein	S	Phage prohead protease, HK97 family	S
NA	S	restriction	V	single-stranded DNA-binding protein	L	NA	S	glycosyl transferase group 1	M	NA	S	NA	S	resolvase	L	phage portal protein HK97 family	O
type iii restriction	V	NA	S	NA	S	Inherit from COG: repeat-containing protein	S	Glycosyl transferase, family 2	M	Phage integrase family	L	D12 class N6 adenine-specific DNA methyltransferase	L	NA	S	Terminase, large subunit	L
NA	S	UDP-glucose 6-dehydrogenase	M	phage plasmid primase, p4 family	L	terminase (Small subunit)	L	NAD dependent epimerase dehydratase family protein	M	Phage integrase family	L	endodeoxyribonuclease RusA	L	NA	S	Phage terminase, small subunit	S
CRISPR-associated protein Cas5	L	glycosyl transferase	M	Phage terminase, large subunit	L	YopX protein	S	lipopolysaccharide biosynthesis O-acetyl transferase	M	NA	L	Protein of unknown function (Hypoth_ymh)	S	NA	S	HNH endonuclease	V
Restriction modification system DNA specificity	V	Glycosyl transferase (Group 1	M	Phage Portal Protein	S	phage protein	K	NA	S	Dna topoisomerase	L	NA	S	Sugar o-acyltransferase, sialic acid o-acetyltransferase neud family	C	BRO family, N-terminal domain	K
type I restriction-modification system	V	D-glucuronyl C5-epimerase	S	head morphogenesis protein, SPP1 gp7	T	Helix-turn-helix	K	NA	S	NA	S	hesB family	S	lmbE family	S	Type III restriction enzyme, res subunit	V
ADP-ribosylglycohydrolase	O	group 1 glycosyl transferase	M	NA	S	phage protein	S	NA	S	uba thif-type nad fad binding protein	S	Cys/Met metabolism PLP-dependent enzyme	E	sugar transferase	M	Transcriptional regulator, ARAC family	K
Site-specific DNA-methyltransferase (Adenine-specific)	L	NA	S	capsid protein	S	NA	S	Resolvase	L	NA	S	Male sterility protein	M	decarboxylase	E	extracellular solute-binding protein family 1	G
restriction -modification system	V	Bacterial transferase hexapeptide repeat protein	S	transposase IS605 OrfB family	L	NLP P60 protein	T	phage protein	S	Protein of unknown function DUF262	S	domain protein	S	Carbamoyl phosphate synthase-like protein	E, F	binding-protein-dependent transport systems inner membrane Component	P
Phage-Associated Protein	S	acetyltransferase	S	NA	S	AAA ATPase central	O			Protein of unknown function (DUF1524)	S	Polysaccharide Biosynthesis Protein	M	Glycosyl transferase, family 2	M	Binding-protein-dependent transport system inner membrane component	G
Region found in RelA / SpoT proteins	S	Polysaccharide biosynthesis protein	M	Bacteriophage Gp15 protein	S	peptidase S8 and S53, subtilisin, kexin, sedolisin	O			nerd domain protein	L	Glycosyl Transferase	M	Inherit from NOG: glycosyl transferase	M	alpha-galactosidase	G
Phage minor structural protein	M	NA	S	phage protein	S	Transcriptional regulator	K			nerd domain protein	L	Glycosyl transferase (Group 1	M	Glycosyl transferase, family 2	M	hydrolase family 16	G
tail component	S	AIPR protein	S	tape measure	S	NA	S			Pfam:DUF1994	S	Glycosyl transferase family 8	M	polysaccharide biosynthesis protein	M	NA	S
Phage tail tape measure protein, tp901 family	S			Phage minor structural protein	M	Phage integrase family	L			NA	S	polysaccharide biosynthesis protein	S			HNH endonuclease	V
Phage major capsid protein	S			NA	S	NA	S			AAA ATPase, central domain protein	O	Glycosyltransferase, group 1 family protein	M			NA	S
phage portal protein HK97 family	S					HNH endonuclease	V			Ubiquinol-cytochrome C chaperone	S	Glycosyltransferase, group 1 family protein	M			peptidase S8 and S53, subtilisin, kexin, sedolisin	O
Terminase, large subunit	L					Terminase, large subunit	L			Catalyzes the phosphorylation of the 3'-hydroxyl group of dephosphocoenzyme A to form coenzyme A (By similarity)	H	Glycosyltransferase, group 1 family protein	M			ATPase, AAA	O
Phage terminase, small subunit	S					portal protein	S			Radical SAM	S	glycosyltransferase group 2 family protein	M			NA	S
Type III restriction enzyme, res subunit	V					Phage prohead protease, HK97 family	S			Transposase	L	Cytidyltransferase-related domain protein	I, M			Polysaccharide biosynthesis protein	M
NA	S					phage major capsid protein (HK97 family)	S			domain protein	S	teichoic acid biosynthesis	M			gCN5-related N-acetyltransferase	J
restriction	V					phage tail tape measure protein	M			NA	S	glycosyltransferase group 2 family protein	M			Sugar transferase	M
tail component	S					NA	S			NA	S	Glycosyltransferase, group 1 family protein	M			domain protein	I
integrase family	L					NA	S			NA	S	Glycosyl transferase (Group 1	M			Glycosyl transferase (Group 1	M
glycosyltransferase	M					NA	S			Competence protein	U	capsular polysaccharide biosynthesis protein	M			glycosyl transferase group 1	M
Glycosyl transferase (Group 1	M					NA	S			Competence protein	U	Glycosyl Transferase	M			group 1 glycosyl transferase	M
Abortive infection protein	S					caax amino terminal protease family protein	S			Sugar o-acyltransferase, sialic acid o-acetyltransferase neud family	C	Glycosyl transferase (Group 1	M			NA	S
NA	S									Transcriptional regulator	K	Glycosyl transferase (Group 1	M			Polysaccharide biosynthesis protein	M
Polysaccharide biosynthesis protein	M									Integrase	L	Sugar o-acyltransferase, sialic acid o-acetyltransferase neud family	C			epimerase dehydratase	G, M
glycosyl transferase group 1	M									DNA polymerase beta domain protein region	L	sugar transferase	M			Bacterial transferase hexapeptide repeat protein	S
Glycosyl transferase, family 2	M									Membrane	S	ABC transporter	V			Inherit from COG: acetyltransferase	S
polysaccharide biosynthesis protein	M									Resolvase	L	NA	S			UDP-N-acetylglucosamine 2-epimerase	M
										Activation of anaerobic ribonucleoside-triphosphate reductase under anaerobic conditions by generation of an organic free radical, using S-adenosylmethionine and reduced flavodoxin as cosubstrates to produce 5'-deoxy-adenosine (By similarity)	O	Coenzyme PQQ synthesis protein D (PqqD)	S			Restriction modification system DNA specificity	V
										ATPase aaa-2 domain protein	O	HPr kinase	S			NA	V
										Phosphatase	T	NA	S			HrgA protein	L
										serine threonine protein kinase	T	DegT DnrJ EryC1 StrS aminotransferase	E			Competence protein	U
										Transposase	L	polysaccharide biosynthesis protein	M			Restriction modification system DNA specificity	V
										Transposase	L	Capsular exopolysaccharide family	M			type I restriction-modification system	V
										Dna adenine methylase	L	biosynthesis protein	M			type I restriction-modification	V
										NA	S	Cytosine-specific methyltransferase	L			restriction	V
												NA	S			Type I site-specific deoxyribonuclease	V
												HIRAN domain	S			gtp-binding protein	S
												NA	S			Replication Protein	L
												NA	S			resolvase	L
												NA	S			Alpha-N-arabinofuranosidase (EC 3.2.1.55)	G
												NA	S			Chloride channel	P
												NA	S			Lpxtg-motif cell wall anchor domain protein	M
												NA	S			HTH_XRE	K
												Competence protein	U			Zonular occludens toxin (Zot)	S
												NA	S			NA	S
												NA	S			nudix hydrolase	L
												Site-specific tyrosine recombinase, which acts by catalyzing the cutting and rejoining of the recombining DNA molecules. The XerC-XerD complex is essential to convert dimers of the bacterial chromosome into monomers to permit their segregation at cell division. It also contributes to the segregational stability of plasmids (By similarity)	L			(sortase) family	M
												Inherit from COG: Addiction module toxin, RelE StbE family	D, J
												NA	S
												HNH endonuclease	V
												Phage terminase small subunit	S
												Terminase, large subunit	L
												phage portal protein HK97 family	O
												Phage prohead protease, HK97 family	S
												phage major capsid protein, HK97 family	S
												phage major tail protein, phi13 family	S
												phage tail tape measure protein	M
												NA	S
												phage tail tape measure protein	M
												NA	S
												phage protein	S
												NA	S
												NA	S
												NA	S
												NA	S
												tail component	S
												Phage minor structural protein	M
												UBA THIF-type NAD FAD binding	S
												NA	S
												NA	S
												Inherit from NOG: UvrD REP helicase	S
												Choloylglycine hydrolase	M
												Choloylglycine hydrolase	M
