## Supplementary Table 13 for "Phylogenomic analysis of *Clostridium perfringens* identifies isogenic strains in gastroenteritis outbreaks, and novel virulence-related features"

### Sheet: EggNog
Table S13. Comparison of accessory genes. FP lineage I isolates vs FP lineage II-IV isolates.
Lineage I	COG	Lineage II-IV	COG	CPE-plasmid isolates	COG
isomerase	G	Sulfatase	M	Thioredoxin	O
NA	S	n-acetylmuramoyl-l-alanine amidase	M	Dehydrogenase	C
ABC transporter	V	Lipopolysaccharide biosynthesis protein-like protein	M	utilization protein	E
NA	S	glycosyl transferase group 1	M	ethanolamine utilization protein	E
Transposase	L	licD family	M	response regulator	T
hydrolase family 16	G	endo-beta-N-acetylglucosaminidase	G	Histidine kinase	T
Transcriptional regulator	K	cell wall binding	M	Reactivating factor for ethanolamine ammonia lyase	E
sugar kinase	G, K	choline binding protein	M	ethanolamine ammonia-lyase	E
Transcriptional regulator	K	arginosuccinase	E	ethanolamine ammonia-lyase	E
glycoside hydrolase family 1	G	Citrulline--aspartate ligase	E	ethanolamine utilization protein	E
PTS System	G	Choloylglycine hydrolase	M	Utilization Protein	E
(PTS), cellobiose-specific IIC component	G	ec 3.2.1.18	G	Dehydrogenase	C
PTS system, Lactose Cellobiose specific IIA subunit	G	Short chain dehydrogenase	S	Microcompartments protein	E
Cytochrome b5	S	Thioredoxin	O	ethanolamine utilization cobalamin adenosyltransferase	E
NA	S	acetyltransferase, (GNAT) family	S	Involved in 1,2-propanediol (1,2-PD) degradation by catalyzing the conversion of propanoyl-CoA to propanoyl-phosphate (By similarity)	Q
peptidase S1 and S6, chymotrypsin Hap	M	transcriptional regulator MERR family	K	ethanolamine utilization protein	S
it plays a direct role in the translocation of protons across the membrane (By similarity)	C	alkyl hydroperoxide reductase	O	ethanolamine utilization protein EutN carboxysome structural protein Ccml	E
NA	S	reductase	C	Microcompartments protein	E
ABC transporter, permease	V	Abc transporter	S	Ethanolamine utilization protein eutH	E
Part of the ABC transporter complex LolCDE involved in the translocation of mature outer membrane-directed lipoproteins, from the inner membrane to the periplasmic chaperone, LolA. Responsible for the formation of the LolA-lipoprotein complex in an ATP-dependent manner (By similarity)	V	regulatory protein	S	ethanolamine utilization protein	E
Histidine kinase	T	transcriptional regulator), MarR family	K	FliB family	S
NA	S	NA	S	Modifies the free amino group of the aminoacyl moiety of methionyl-tRNA(fMet). The formyl group appears to play a dual role in the initiator identity of N-formylmethionyl-tRNA by (I) promoting its recognition by IF2 and (II) impairing its binding to EFTu-GTP (By similarity)	J
domain protein	P	endo-beta-N-acetylglucosaminidase	G	Inherit from COG: conserved protein	S
polysaccharide deacetylase	M	Cell wall formation (By similarity)	M	UBA TS-N domain protein	S
n-acetylmuramoyl-l-alanine amidase	M	Part of the ABC transporter complex LolCDE involved in the translocation of mature outer membrane-directed lipoproteins, from the inner membrane to the periplasmic chaperone, LolA. Responsible for the formation of the LolA-lipoprotein complex in an ATP-dependent manner (By similarity)	V	UBA TS-N domain protein	S
Membrane	S	signal transduction histidine kinase regulating citrate malate metabolism	T	Two component transcriptional regulator, winged helix family	T
Uncharacterised protein family (UPF0104)	S	K01197 hyaluronoglucosaminidase EC 3.2.1.35	S	Histidine kinase	T
Membrane	L	UPF0145 protein	S	One of the components of the high-affinity ATP-driven potassium transport (or KDP) system, which catalyzes the hydrolysis of ATP coupled with the exchange of hydrogen and potassium ions (By similarity)	P
NA	S	abc transporter related protein	V	One of the components of the high-affinity ATP-driven potassium transport (or KDP) system, which catalyzes the hydrolysis of ATP coupled with the exchange of hydrogen and potassium ions (By similarity)	P
Glycosyl transferase, family 2	M	methyltransferase, type 11	Q	One of the components of the high-affinity ATP-driven potassium transport (or KDP) system, which catalyzes the hydrolysis of ATP coupled with the exchange of hydrogen and potassium ions. The C subunit may be involved in assembly of the KDP complex (By similarity)	P
Glycosyl transferase, family 2	M	Dehydrogenase	C	Osmosensitive K channel His kinase sensor	T
Uncharacterized conserved protein (DUF2304)	S	utilization protein	E	Response regulator receiver domain protein	T
small multi-drug resistance	S	ethanolamine utilization protein	E	NA	S
NA	S	response regulator	T	Membrane	S
NA	S	Histidine kinase	T	Family 31	G
NA	S	Reactivating factor for ethanolamine ammonia lyase	E	ATP-binding protein	P
Sulfatase	M	ethanolamine ammonia-lyase	E	permease protein	P
NA	S	ethanolamine ammonia-lyase	E	Periplasmic binding protein	P
small multi-drug resistance	S	ethanolamine utilization protein	E	YibE F family protein	S
Uncharacterized conserved protein (DUF2304)	S	Utilization Protein	E	domain protein	M
Glycosyl transferase, family 2	M	Dehydrogenase	C	Abc transporter	V
cell wall binding	M	Microcompartments protein	E	Abc transporter	V
		ethanolamine utilization cobalamin adenosyltransferase	E	Amidinotransferase	E
		Involved in 1,2-propanediol (1,2-PD) degradation by catalyzing the conversion of propanoyl-CoA to propanoyl-phosphate (By similarity)	Q	ec 3.2.1.18	G
		ethanolamine utilization protein	S	Sulfhydryl-activated toxin that causes cytolysis by forming pores in cholesterol containing host membranes. After binding to target membranes, the protein undergoes a major conformation change, leading to its insertion in the host membrane and formation of an oligomeric pore complex. Cholesterol may be required for binding to host membranes, membrane insertion and pore formation. Can be reversibl…	S
		ethanolamine utilization protein EutN carboxysome structural protein Ccml	E	PTS System	G
		Microcompartments protein	E	Transcriptional regulator	K
		Ethanolamine utilization protein eutH	E	glycoside hydrolase family 4	G
		ethanolamine utilization protein	E	NA	S
		acetyltransferase, (GNAT) family	S	EA59 protein	S
		FliB family	S	NA	S
		NA	S	resolvase	L
		NA	S	NA	S
		ATPase associated with various cellular activities aaa_5	V	response regulator	T
		5-methylcytosine restriction system	V	Histidine kinase	T
		caax amino terminal protease family protein	S	ABC transporter	V
		ASCH domain	S	NA	S
		Modifies the free amino group of the aminoacyl moiety of methionyl-tRNA(fMet). The formyl group appears to play a dual role in the initiator identity of N-formylmethionyl-tRNA by (I) promoting its recognition by IF2 and (II) impairing its binding to EFTu-GTP (By similarity)	J	ABC transporter	S
		Inherit from COG: conserved protein	S	Lanthionine synthetase C family protein	S
		transposase	L	ABC transporter	V
		Nudix family	L	lantibiotic dehydratase domain protein	S
		Nadph-dependent fmn reductase	S	response regulator	T
		NA	S	Histidine kinase	T
		Transcriptional regulator, ARAC family	K	Transposase	L
		Converts the aldose L-fucose into the corresponding ketose L-fuculose (By similarity)	G	NA	S
		Rhamnulokinase	G	Peptidase S24-like	K
		RbsD or FucU transport	G	Toxic component of a toxin-antitoxin (TA) module (By similarity)	T
		Class II aldolase adducin family protein	G	D12 class N6 adenine-specific DNA methyltransferase	L
		L-fucose transporter	G	cell division protein FtsK	D
		DNA-binding helix-turn-helix protein	K	NA	S
		UBA TS-N domain protein	S	transposase	L
		UBA TS-N domain protein	S	NA	S
		Two component transcriptional regulator, winged helix family	T	NlpC/P60 family	M
		Histidine kinase	T	conjugative transposon membrane protein	S
		Hydrolase	S	Membrane-bound metal-dependent hydrolase	S
		Gnat family	S	ATP GTP-binding protein	S
		NA	S	DNA polymerase	L
		NA	S	Cytosine-specific methyltransferase	L
		extracellular solute-binding protein family 1	G
		NA	S
		ECF subfamily RNA polymerase sigma-24 subunit	K
		NA	S
		(ABC) transporter	V
		NA	S
		NA	S
		Sulfatase	P
		membrAne	P
		Acyltransferase	G
		) transport ATPase C	S
		Acetyltransferase GNAT Family	S
		Nitrite and sulphite reductase 4Fe-4S region	C
		NA	S
		NA	S
		Protein of unknown function (DUF1622)	S
		Protein of unknown function (DUF1622)	S
		alpha beta	I
		Pentapeptide repeat protein	S
		Pfam:TRF2	S
		Membrane	S
		Diguanylate cyclase	T
		NA	S
		extracellular solute-binding protein family 1	G
		Uncharacterized ACR, COG1993	T
		Protein CrcB homolog	D
		Family 31	G
		Catalyzes the irreversible cleavage of the glycosidic bond in both 5'-methylthioadenosine (MTA) and S- adenosylhomocysteine (SAH AdoHcy) to adenine and the corresponding thioribose, 5'-methylthioribose and S-ribosylhomocysteine, respectively (By similarity)	F
		Electron transport complex, RnfABCDGE type, G subunit	C
		Electron transport complex	C
		Electron transport complex	C
		electron transport complex, RnfABCDGE type, B subunit	C
		FR47-like protein	S
		Membrane	L
		Histidine kinase	T
		response regulator	T
		calcium-translocating P-type ATPase	P
		Thioesterase	S
		ATP-binding protein	P
		permease protein	P
		Periplasmic binding protein	P
		cold-shock DNA-binding domain protein	K
		ErfK YbiS YcfS YnhG	M
		Uncharacterised protein family (UPF0104)	S
		extracellular solute-binding protein family 1	G
		K01197 hyaluronoglucosaminidase EC 3.2.1.35	S
		tryptophan transport protein	S
		F5 8 type C domain protein	M
		YibE F family protein	S
		domain protein	M
		Histidinol phosphate phosphatase, HisJ family	E
		Sodium:neurotransmitter symporter family	P
		Required for nitrogen fixation. May be part of a membrane complex functioning as an intermediate in the electron transport to nitrogenase (By similarity)	C
		Electron transport complex	C
		Metal dependent phosphohydrolase	J
		Mate efflux family protein	V
		UPF0237 protein	T
		UPF0210 protein	S
		Membrane	S
		n-acetylmuramoyl-l-alanine amidase	M
		polysaccharide deacetylase	M
		K01197 hyaluronoglucosaminidase EC 3.2.1.35	S
		Abc transporter	V
		Abc transporter	V
		Sulfite reductase	C
		sulfite reductase subunit b	C
		Sulfite reductase, subunit A	C
		ABC transporter, permease	V
		Part of the ABC transporter complex MacAB involved in macrolide export. Transmembrane domains (TMD) form a pore in the inner membrane and the ATP-binding domain (NBD) is responsible for energy generation (By similarity)	V
		Efflux transporter rnd family, mfp subunit	S
		Catalyzes a mechanistically unusual reaction, the ATP- dependent insertion of CO2 between the N7 and N8 nitrogen atoms of 7,8-diaminopelargonic acid (DAPA) to form an ureido ring (By similarity)	H
		Catalyzes the conversion of dethiobiotin (DTB) to biotin by the insertion of a sulfur atom into dethiobiotin via a radical- based mechanism (By similarity)	H
		Snare associated golgi protein	S
		domain protein	P
		acetyl xylan esterase	Q
		Competence protein	M
		cation diffusion facilitator family transporter	P
		NA	S
		This is one of the proteins that binds to the 5S RNA in the ribosome where it forms part of the central protuberance (By similarity)	J
		Alpha-L-fucosidase	N
		glycerophosphoryl diester phosphodiesterase	C
		Histidine kinase	T
		HAD-superfamily subfamily IB hydrolase	E
		hydrolase, family 31	G
		extracellular solute-binding protein family 1	G
		2',3'-cyclic-nucleotide 2'-phosphodiesterase EC 3.1.4.16	F
		it plays a direct role in the translocation of protons across the membrane (By similarity)	C
		heptaprenyl diphosphate synthase component I	S
		Protein of unknown function (DUF1312)	S
		FMN-binding domain protein	S
		ApbE family	H
		peptidase S1 and S6, chymotrypsin Hap	M
		NA	S
		amino acid	E
		Amidinotransferase	E
		Mate efflux family protein	V
		Transcriptional regulator	K
		Transcriptional regulator, Crp Fnr family	T
		hydrolase, family 25	M
		2-hydroxy-3-oxopropionate reductase	I
		hydrolase	S
		fad dependent oxidoreductase	C
		pyridine nucleotide-disulfide oxidoreductase	S
		aig2 family	S
		Major Facilitator	G
		NA	S
		KWG leptospira repeat protein	S
		extracellular solute-binding protein family 1	P
		Binding-protein-dependent transport systems, inner membrane component	P
		ABC transporter	E
		signal peptidase	U
		response regulator	T
		Histidine kinase	T
		Membrane	S
		ec 3.2.1.18	G
		conserved domain protein	S
		dehydrogenase reductase	S
		Membrane	S
		peptidase S8 and S53, subtilisin, kexin, sedolisin	O
		peptidase S8 and S53, subtilisin, kexin, sedolisin	O
		transcriptional activator (TenA	K
		Proton-coupled thiamine transporter YuaJ	S
		Cytochrome b5	S
		peptidase	E
		Transcriptional regulator	K
		alcohol dehydrogenase	C
		Fructose-bisphosphate aldolase class-II	G
		PfkB domain protein	G
		myo-inositol catabolism	G
		Involved in the cleavage of the C1-C2 bond of 3D- (3,5 4)-trihydroxycyclohexane-1,2-dione (THcHDO) to yield 5-deoxy- glucuronate (5DG) (By similarity)	E
		Oxidoreductase family, C-terminal alpha/beta domain	S
		Xylose isomerase domain protein TIM barrel	G
		sodium solute	S
		Myo-inositol 2-dehydrogenase	Q
		nitrite transporter	P
		3-hydroxybutyryl-CoA dehydratase	I
		CoA transferase having broad substrate specificity for short-chain acyl-CoA thioesters with the activity decreasing when the length of the carboxylic acid chain exceeds four carbons (By similarity)	I
		dehydrogenase	I
		DsrE/DsrF-like family	S
		glycerol dehydrogenase	C
		Dihydroxyacetone kinase	G
		Drug resistance transporter EmrB QacA	P
		integral membrane protein	S
		Conserved hypothetical protein 698	S
		Sulfhydryl-activated toxin that causes cytolysis by forming pores in cholesterol containing host membranes. After binding to target membranes, the protein undergoes a major conformation change, leading to its insertion in the host membrane and formation of an oligomeric pore complex. Cholesterol may be required for binding to host membranes, membrane insertion and pore formation. Can be reversibl…	S
		NA	S
		Glycoside hydrolase family 3 domain protein	G
		Membrane	S
		Maltose acetyltransferase	S
		HAD-superfamily subfamily IB hydrolase	E
		EamA-like transporter family	E, G
		EamA-like transporter family	S
		NA	S
		Prenyltransferase	H
		Sulfatase	P
		Protein of unknown function (DUF2809)	S
		Cyanophycin synthetase	M
		pts system	G
		PTS system mannose fructose sorbose family IID component	G
		PTS System	G
		PTS system sorbose subfamily IIB component	G
		NA	S
		EA59 protein	S
		NA	S
		resolvase	L
		NA	S
		response regulator	T
		Histidine kinase	T
		ABC transporter	V
		NA	S
		ABC transporter	S
		Lanthionine synthetase C family protein	S
		ABC transporter	V
		lantibiotic dehydratase domain protein	S
		response regulator	T
		Histidine kinase	T
		Transposase	L
		NA	S
		Transporter	H
		Peptidase S24-like	K
		Toxic component of a toxin-antitoxin (TA) module (By similarity)	T
		D12 class N6 adenine-specific DNA methyltransferase	L
		cell division protein FtsK	D
		NA	S
		transposase	L
		NA	S
		NlpC/P60 family	M
		conjugative transposon membrane protein	S
		Membrane-bound metal-dependent hydrolase	S
		ATP GTP-binding protein	S
		DNA polymerase	L
		Cytosine-specific methyltransferase	L
		phage plasmid primase, p4 family	S
		Mor transcription activator family	S
