## Supplementary Table 6 for "Phylogenomic analysis of *Clostridium perfringens* identifies isogenic strains in gastroenteritis outbreaks, and novel virulence-related features"

### Sheet: Prophage_info
		Table S6. Predicted prophage genomes in C. perfringens isolates
Isolate	Prophage ID	Genome size	Genome integrity (Phaster score; out of 150)	GC %	Key prophage predicted
PH014	1	56.8Kb	intact(140)	0.272	PHAGE_Clostr_phiSM101
PH014	2	33.6Kb	intact(130)	0.2916	PHAGE_Clostr_phiCD506
PH014	3	35.1Kb	intact(130)	0.2701	PHAGE_Clostr_phi3626
PH017	1	44.4Kb	intact(130)	0.2864	PHAGE_Clostr_vB_CpeS_CP51
PH017	2	39.6Kb	intact(120)	0.2683	PHAGE_Clostr_phi3626
PH018	2	44.7Kb	intact(130)	0.2719	PHAGE_Clostr_phiSM101
PH018	3	39.8Kb	intact(100)	0.2854	PHAGE_Clostr_vB_CpeS_CP51
PH019	2	44.7Kb	intact(130)	0.2719	PHAGE_Clostr_phiSM101
PH019	3	39.8Kb	intact(100)	0.2854	PHAGE_Clostr_vB_CpeS_CP51
PH020	1	60Kb	intact(110)	0.2851	PHAGE_Clostr_vB_CpeS_CP51
PH021	1	44.5Kb	intact(130)	0.2743	PHAGE_Clostr_phiSM101
PH022	1	36Kb	intact(130)	0.277	PHAGE_Lactob_LLKu
PH023	1	43.2Kb	intact(110)	0.2775	PHAGE_Lactob_LLKu
PH025	1	36Kb	intact(130)	0.277	PHAGE_Lactob_LLKu
PH035	1	55.6Kb	intact(130)	0.2788	PHAGE_Clostr_phi3626
PH036	1	55.6Kb	intact(130)	0.2788	PHAGE_Clostr_phi3626
PH037	1	55.6Kb	intact(130)	0.2788	PHAGE_Clostr_phi3626
PH039	1	55.6Kb	intact(130)	0.2788	PHAGE_Clostr_phi3626
PH040	1	55.6Kb	intact(130)	0.2788	PHAGE_Clostr_phi3626
PH041	1	55.6Kb	intact(130)	0.2788	PHAGE_Clostr_phi3626
PH042	1	55.6Kb	intact(130)	0.2788	PHAGE_Clostr_phi3626
PH043	1	55.6Kb	intact(130)	0.2788	PHAGE_Clostr_phi3626
PH045	1	48.2Kb	intact(120)	0.2766	PHAGE_Lactob_LLKu
PH046	1	55.6Kb	intact(130)	0.2788	PHAGE_Clostr_phi3626
PH047	1	55.6Kb	intact(130)	0.2788	PHAGE_Clostr_phi3626
PH048	1	55.6Kb	intact(130)	0.2788	PHAGE_Clostr_phi3626
PH050	1	26.3Kb	intact(120)	0.2876	PHAGE_Clostr_phiCD6356
PH051	1	44.5Kb	intact(130)	0.2727	PHAGE_Clostr_phiSM101
PH051	2	43.1Kb	intact(100)	0.2766	PHAGE_Clostr_vB_CpeS_CP51
PH053	1	41.6Kb	intact(100)	0.2827	PHAGE_Clostr_vB_CpeS_CP51
PH053	2	44.3Kb	intact(130)	0.2729	PHAGE_Clostr_phiSM101
PH056	1	55.6Kb	intact(130)	0.2788	PHAGE_Clostr_phi3626
PH057	1	55.6Kb	intact(130)	0.2788	PHAGE_Clostr_phi3626
PH058	1	35.1Kb	intact(130)	0.27	PHAGE_Clostr_phi3626
PH059	1	55.6Kb	intact(130)	0.2788	PHAGE_Clostr_phi3626
PH059	3	39.4Kb	intact(120)	0.2781	PHAGE_Clostr_phiSM101
PH060	1	55.6Kb	intact(130)	0.2788	PHAGE_Clostr_phi3626
PH060	3	39.4Kb	intact(120)	0.2781	PHAGE_Clostr_phiSM101
PH061	1	52.9Kb	intact(120)	0.2708	PHAGE_Clostr_phiSM101
PH061	3	35.1Kb	intact(130)	0.27	PHAGE_Clostr_phi3626
PH062	1	55.6Kb	intact(130)	0.2788	PHAGE_Clostr_phi3626
PH062	3	39.4Kb	intact(120)	0.2781	PHAGE_Clostr_phiSM101
PH063	1	55.6Kb	intact(130)	0.2788	PHAGE_Clostr_phi3626
PH063	3	39.4Kb	intact(120)	0.2781	PHAGE_Clostr_phiSM101
PH065	1	55.6Kb	intact(130)	0.2788	PHAGE_Clostr_phi3626
PH065	3	39.4Kb	intact(120)	0.2781	PHAGE_Clostr_phiSM101
PH066	1	55.6Kb	intact(130)	0.2788	PHAGE_Clostr_phi3626
PH066	3	39.4Kb	intact(120)	0.2781	PHAGE_Clostr_phiSM101
PH067	1	52.9Kb	intact(120)	0.2708	PHAGE_Clostr_phiSM101
PH067	3	35.1Kb	intact(130)	0.27	PHAGE_Clostr_phi3626
PH068	1	55.6Kb	intact(130)	0.2788	PHAGE_Clostr_phi3626
PH072	1	44Kb	intact(130)	0.273	PHAGE_Clostr_phiSM101
PH072	2	14.9Kb	intact(110)	0.2854	PHAGE_Clostr_phiCT19406C
PH073	1	44.3Kb	intact(130)	0.2729	PHAGE_Clostr_phiSM101
PH073	2	39.8Kb	intact(100)	0.2854	PHAGE_Clostr_vB_CpeS_CP51
PH074	1	41.6Kb	intact(100)	0.2827	PHAGE_Clostr_vB_CpeS_CP51
PH074	2	52.2Kb	intact(130)	0.2751	PHAGE_Clostr_phiSM101
PH075	1	41.6Kb	intact(100)	0.2826	PHAGE_Clostr_vB_CpeS_CP51
PH075	2	44.3Kb	intact(140)	0.2729	PHAGE_Clostr_phiSM101
PH077	1	44.3Kb	intact(130)	0.2729	PHAGE_Clostr_phiSM101
PH077	2	39.8Kb	intact(100)	0.2854	PHAGE_Clostr_vB_CpeS_CP51
PH079	1	44.5Kb	intact(130)	0.2744	PHAGE_Clostr_phiSM101
PH079	2	39.8Kb	intact(100)	0.2854	PHAGE_Clostr_vB_CpeS_CP51
PH082	2	85.4Kb	intact(150)	0.2784	PHAGE_Clostr_phiCT19406C
PH083	2	85.4Kb	intact(150)	0.2784	PHAGE_Clostr_phiCT19406C
PH084	2	85.4Kb	intact(150)	0.2784	PHAGE_Clostr_phiCT19406C
PH085	2	85.4Kb	intact(150)	0.2784	PHAGE_Clostr_phiCT19406C
